# Exploiting the therapeutic vulnerability of IDH-mutant gliomas with zotiraciclib

**DOI:** 10.1101/2023.06.29.547143

**Authors:** Ying Pang, Qi Li, Zach Sergi, Guangyang Yu, Xueyu Sang, Olga Kim, Herui Wang, Alice Ranjan, Mythili Merchant, Belene Oudit, Robert W. Robey, Ferri Soheilian, Bao Tran, Felipe J. Núñez, Meili Zhang, Hua Song, Wei Zhang, Dionne Davis, Mark R. Gilbert, Michael M. Gottesman, Zhenggang Liu, Javed Khan, Craig J. Thomas, Maria G. Castro, Taranjit S. Gujral, Jing Wu

## Abstract

Isocitrate dehydrogenase (IDH)-mutant gliomas have distinctive metabolic and biological traits that may render them susceptible to targeted treatments. Here, by conducting a high-throughput drug screen, we pinpointed a specific susceptibility of IDH-mutant gliomas to zotiraciclib (ZTR). ZTR exhibited selective growth inhibition across multiple IDH-mutant glioma *in vitro* and *in vivo* models. Mechanistically, ZTR at low doses suppressed CDK9 and RNA Pol II phosphorylation in IDH-mutant cells, disrupting mitochondrial function and NAD+ production, causing oxidative stress. Integrated biochemical profiling of ZTR kinase targets and transcriptomics unveiled that ZTR-induced bioenergetic failure was linked to the suppression of PIM kinase activity. We posit that the combination of mitochondrial dysfunction and an inability to adapt to oxidative stress resulted in significant cell death upon ZTR treatment, ultimately increasing the therapeutic vulnerability of IDH-mutant gliomas. These findings prompted a clinical trial evaluating ZTR in IDH-mutant gliomas towards precision medicine (*NCT05588141*).

**Highlights:**

- Zotiraciclib (ZTR), a CDK9 inhibitor, hinders IDH-mutant glioma growth *in vitro* and *in vivo*.
- ZTR halts cell cycle, disrupts respiration, and induces oxidative stress in IDH-mutant cells.
- ZTR unexpectedly inhibits PIM kinases, impacting mitochondria and causing bioenergetic failure.
- These findings led to the clinical trial NCT 05588141, evaluating ZTR for IDH-mutant gliomas.
