## Supplementary table 1 for "Exploiting the therapeutic vulnerability of IDH-mutant gliomas with zotiraciclib"

### Sheet: Sheet2
Complex I	Complex II	Complex III	Complex IV	Complex V
NDUFA1	SDHA	CYC1	COX4I1	ATP5F1A
NDUFA10	SDHB	UQCR11	COX5A	ATP5F1B
NDUFA11	SDHC	UQCRC1	COX5B	ATP5F1C
NDUFA2	SDHD	UQCRC2	COX6A1	ATP5MC1
NDUFA3		UQCRFS1	COX6A2	ATP5MC2
NDUFA4		UQCRH	COX6B1	ATP5MC3
NDUFA5		UQCRQ	COX6C	ATP5ME
NDUFA6			COX7A2	ATP5MF
NDUFA8			COX7A2L	ATP5MG
NDUFAB1			COX7B	ATP5PB
NDUFB10			COX8A	ATP5PD
NDUFB2				ATP5PF
NDUFB3				ATP5PO
NDUFB4				PPA1
NDUFB5
NDUFB6
NDUFB7
NDUFB8
NDUFB9
NDUFC1
NDUFC2
NDUFS1
NDUFS2
NDUFS3
NDUFS4
NDUFS5
NDUFS6
NDUFS7
NDUFS8
NDUFV1
NDUFV2
NDUFV3.
